# Effects of input image size on the accuracy of fish identification using deep learning

**DOI:** 10.1101/2024.03.01.582886

**Authors:** Yuka Iwahara, Yasutoki Shibata, Masahiro Manano, Tomoya Nishino, Ryosuke Kariya, Hiroki Yaemori

**Affiliations:** Fisheries Resources Institute, National Research and Development Agency, Japan Fisheries Research and Education Agency, Yokohama, Kanagawa, Japan; Computermind Corp., Nishi-Shinjyuku, Tokyo, Japan

**Keywords:** Mask R-CNN, Species classification, Input image size, Set-net, Stock assessment

## Abstract

The length composition of catches by species is important for stock assessment. However, length measurement is performed manually, jeopardizing the future of continuous measurement because of likely labor shortages. We focused on applying deep learning to estimate length composition by species from images of fish caught for sustainable management. In this study, input image sizes were varied to evaluate the effect of input image size on detection and classification accuracy, as a method for improving the accuracy. The images (43,226 fish of 85 classes) were captured on conveyor belts to sort set-net catches. Fish detection and classification were performed using Mask R-CNN. The effect of input image size on accuracy was examined using three image sizes of 1333×888, 2000×1333, and 2666×1777 pixels, achieving an mAP50-95 of 0.580 or higher. The accuracy improved with increasing image size, attaining a maximum improvement of 4.3% compared to the smallest size. However, increasing the image size too far from the default size may not improve the accuracy of models with fine-tuning. Improvements in accuracy were primarily observed for the species with low accuracy at the smallest image size. Increasing image size would be a useful and simple way to improve accuracy for these species.
