## Supplementary table1-4 for "Effects of input image size on the accuracy of fish identification using deep learning"

### Sheet: Supplemental table1
	Anotation name	Scientific name	Group name	Train	Validation	Test	Total
	Red stingray	Hemitrygon akajei	'ei'	16	1		17
	Lesser moray eel	Gymnothorax minor	'utsubo'	15	3	2	20
	Daggertooth pike conger	Muraenesox cinereus	'hamo'	40	5	17	62
	Bali sardinella	Sardinella aurita	'iwashi'	10	1		11
	Japanese sardine	Sardinops melanostictus	'iwashi'	238	32	21	291
	Round herring	Etrumeus micropus	'iwashi'	767	174	158	1099
	Japanese anchovy	Engraulis japonica	'iwashi'	48	6	7	61
	Barbel eel	Plotosus japonicus	'gonzui'	54	9	5	68
	Brushtooth lizardfish	Saurida macrolepis	'eso'	63	4	5	72
	"Eso"	Synodontidae	'eso'	5	1		6
	"Iwashi"	Sardinella aurita Sardinops melanostictus Etrumeus micropus Engraulis japonica Myctophidae	'iwashi'	35	1	6	42
	Myctophidae	Myctophidae	'iwashi'	50	7	10	67
	"Tobiuo"	Exocoetidae	'tobiuo'	74	8	4	86
	Big roughy	Gephyroberyx japonicus	'kinmedai'	4			4
	Slimeheads	Trachichthyidae	'tai'	3	1	1	5
	Hound needlefish	Tylosurus crocodilus crocodilus	'datsu'	4		1	5
	Luna lionfish	Pterois lunulata	'kasago'	2		1	3
	Bearded waspfish	Apistus carinatus	'hachi'	5			5
	"Mebaru"	Sebastes spp.	'mebaru'	4	1		5
	Bluefin searobin	Chelidonichthys spinosus	'houbo'	34	6	6	46
	Spotted flathead	Cociella crocodila	'kochi'	4			4
	Rogadius	Rogadius spp.	'kochi'	10	1		11
	Blackmouth	Synagrops japonicus	'sumikuiuo'	72	6	6	84
	Arrow bulleye	Priacanthus sagittarius	'kintokidai'	3			3
	Half-lined cardinal	Ostorhinchus semilineatus	'tai'	104	10	11	125
	Japanese bluefish	Scombrops gilberti	'mutsu'	3			3
	Common dolphinfish	Coryphaena hippurus	'shiira'	29	5	3	37
	Giliated threadfish	Alectis ciliaris	'aji'	2			2
	Shortfin scad	Decapterus macrosoma	'aji'	12			12
	Japanese scad	Decapterus maruadsi	'aji'	858	77	89	1024
	Amberstripe scad	Decapterus muroadsi	'aji'	62	15	16	93
	Roughear scad	Decapterus tabl	'aji'	30	3	3	36
	Decapterus	Decapterus spp.	'aji'	59	8	6	73
	Whitefin trevally	Kaiwarinus equula	'kaiwari'	85	11	10	106
	Bigeye scad	Selar crumenophthalmus	'aji'	461	67	67	595
	Greater amberjack	Seriola dumerili	'buri'	11	5	1	17
	Yellowtail	Seriola quinqueradiata	'buri'	525	83	47	655
	Japanese jack mackerel	Trachurus japonicus	'aji'	5378	605	608	6591
	"Aji"	Alectis ciliaris Atropus hedlandensis Caranx papuensis Caranx sexfasciatus Decapterus akaadsi Decapterus macarellus Decapterus macrosoma Decapterus maruadsi Decapterus muroadsi Decapterus tabl Decapterus spp. Selar crumenophthalmus Trachurus japonicus Uraspis helvola	'aji'	22	2	3	27
	Slipmouth	Equulites rivulatus	'hiiragi'	141	17	15	173
	"Hiiragi"	Leiognathidae	'hiiragi'	5			5
	Japanese rubyfish	Erythrocles schlegelii	'chibiki"	2	2		4
	Rovers	Emmelichthyidae	'chibiki"	11			11
	Rusty jobfish	Aphareus rutilans	'chibiki"	2			2
	Double-lined fusilier	Pterocaesio digramma	'takasago'	3	1	1	5
	Chicken grunt	Parapristipoma trilineatum	'isaki'	121	10	8	139
	Chicken grunt juvenile	Parapristipoma trilineatum	'isaki'	1024	128	79	1231
	Crimson sea-bream	Evynnis tumifrons	'tai'	253	35	36	324
	Goldlined seabream	Rhabdosargus sarba	'tai'	5		3	8
	Grey large-eye bream	Gymnocranius griseus	'tai'	6	2	1	9
	Bensasi goatfish	Upeneus japonicus	'himeji'	10	3	1	14
	Bluestriped angelfish	Chaetodontoplus septentrionalis	'tai'	3			3
	Yellowstriped butterfish	Labracoglossa argentiventris	'takabe'	3	1	1	5
	Stripey	Microcanthus strigatus	'tai'	15		4	19
	Dotted gizzard shad	Konosirus punctatus	'konoshiro'	56		6	62
	Mottled spinefoot	Siganus fuscescens	'aigo'	17	1	3	21
	Surgeonfishes	Acanthuridae	'tai'	3	1	1	5
	Red barracuda	Sphyraena pinguis	'kamasu'	1028	110	102	1240
	Japanese barracuda	Sphyraena sp.	'kamasu'	4469	498	602	5569
	Roudi escolar	Promethichthys prometheus	'kamasu'	53	12	8	73
	Oilfish	Ruvettus pretiosus	'mutsu'	15	1		16
	Gnomefish	Scombrops boops	'mutsu'	73	3	9	85
	"Kamasu"	Sphyraena pinguis Sphyraena sp. Promethichthys prometheus	'kamasu'	200	25	35	260
	Largehead hairtail	Trichiurus japonicus	'tachiuo'	8			8
	Bullet tuna	Auxis rochei rochei	'soudagatsuo'	3695	404	470	4569
	Frigate tuna	Auxis thazard thazard	'soudagatsuo'	857	126	104	1087
	"Soudagatsuo"	Auxis rochei rochei Auxis thazard thazard	'soudagatsuo'	402	44	48	494
	Blue mackerel	Scomber australasicus	'saba'	2921	268	330	3519
	Chub mackerel	Scomber japonicus	'saba'	8118	1050	1230	10398
	Scomber	Scomber australasicus Scomber japonicus	'saba'	755	72	81	908
	Pacific bluefin tuna	Thunnus orientalis	'maguro'	2		1	3
	Shotted halibut (eyed side)	Eopsetta grigorjewi	'karei'	6	1		7
	"Karei" (no-eyed side)	Pleuronectidae	'karei'	3	1		4
	Threadsail filefish	Stephanolepis cirrhifer	'kawahagi'	34	3	3	40
	Half-smooth golden puffer	Lagocephalus spadiceus	'fugu'	132	26	20	178
	"Fugu"	Tetraodontidae	'fugu'	7		1	8
	Other	- (Unidentified fish)	'other'	650	61	147	858
	Sepia	Sepia spp.	'ika'	5	1	1	7
	Swordtip squid	Uroteuthis edulis	'ika'	29	6	5	40
	Spear squid	Heterololigo bleekeri	'ika'	2			2
	Bigfin reef squid	Sepioteuthis lessoniana	'ika'	40	9	6	55
	Japanese flying squid	Todarodes pacificus	'ika'	190	32	27	249
	Luminous flying squid	Eucleoteuthis Luminosa	'ika'	8		2	10
	Neon flying squid	Ommastrephes bartramii	'ika'	4			4
	Squid	Decapodiformes	'ika'	15	4	3	22
	Total			34602	4116	4508	43226

### Sheet: Supplemental table 2
	Image size		IoU
			0.5	0.55	0.6	0.65	0.7	0.75	0.8	0.85	0.9	0.95	0.50:0.95
	1333×888		0.619346	0.6108	0.576453	0.565638	0.546277	0.511798	0.477258	0.380739	0.197629	0.000827	0.448677
	2000×1333		0.645095	0.63013	0.605658	0.595869	0.584746	0.560201	0.48912	0.415713	0.252279	0.003002	0.478181
	2666×1777		0.630281	0.627384	0.618399	0.597436	0.585578	0.570872	0.498135	0.423338	0.28568	0.006524	0.484363

### Sheet: Supplemental table 3
	Image size	Training	Inference (sec.)
	1333×888	2d 9:23:39	41.6674
	2000×1333	4d 10:55:17	83.1045
	2666×1777	7d 2:36:55	142.266

### Sheet: Supplemental table 4
	Classes	AP50	AP50-95	Number of test data
	'utsubo'	1	0.376733	2
	'hamo'	0.854365	0.366485	17
	'gonzui'	0.60396	0.417162	5
	'eso'	0.60396	0.523762	5
	'iwashi'	0.906587	0.689194	202
	'tobiuo'	1	0.75099	4
	'datsu'	1	0.4	1
	'kasago'	1	0.9	1
	'houbo'	0.50495	0.454455	6
	'sumikuiuo'	0.663366	0.572772	6
	'shiira'	0.336634	0.235644	3
	'kaiwari'	0.891089	0.762459	10
	'buri'	0.949231	0.837451	48
	'aji'	0.946999	0.786773	792
	'hiiragi'	0.930693	0.763054	15
	'takasago'	0	0	1
	'isaki'	0.845706	0.693129	87
	'himeji'	1	0.9	1
	'takabe'	1	0.9	1
	'konoshiro'	1	0.853713	6
	'aigo'	1	0.9	3
	'tai'	0.927948	0.801299	57
	'mutsu'	0.881188	0.735149	9
	'kamasu'	0.926732	0.721222	747
	'soudagatsuo'	0.938389	0.74969	622
	'saba'	0.890451	0.674821	1641
	'maguro'	1	0.6	1
	'kawahagi'	0.663366	0.613861	3
	'fugu'	1	0.868558	21
	'other'	0.153495	0.0701139	147
	'ika'	0.804848	0.550624	44
	Average	0.813676	0.628036

### Sheet: table_Pre_Recall_f1もと
	1000						1333						2000						2666
	Precision	Recall	F1	GroundTruth	Detected	OverDetection	Precision	Recall	F1	GroundTruth	Detected	OverDetection	Precision	Recall	F1	GroundTruth	Detected	OverDetection	Precision	Recall	F1	GroundTruth	Detected	OverDetection
aji_-	1	1	1	3	3	0	1	1	1	3	3	0	1	0.666667	0.8	3	2	0	1	0.666667	0.8	3	2	0
aji_maaji	0.900943	0.942434	0.921222	608	577	59	0.91195	0.953947	0.932476	608	582	54	0.896445	0.953947	0.924303	608	581	66	0.899691	0.958882	0.928344	608	585	63
aji_maruaji	0.715909	0.707865	0.711864	89	67	21	0.7875	0.707865	0.745562	89	65	15	0.782051	0.685393	0.730539	89	65	13	0.804878	0.741573	0.77193	89	69	13
aji_meaji	0.895522	0.895522	0.895522	67	62	5	0.882353	0.895522	0.888889	67	62	6	0.919355	0.850746	0.883721	67	59	3	0.936508	0.880597	0.907692	67	60	3
aji_muroaji	0.727273	0.5	0.592593	16	9	2	0.769231	0.625	0.689655	16	11	2	0.8	0.75	0.774194	16	12	3	0.846154	0.6875	0.758621	16	12	1
aji_oakamuro	0	0		3	1	0		0		3	0	0		0		3	0	0	0	0		3	1	0
aji_itohikiaji				0	0	0				0	0	0				0	0	0				0	0	0
aji_moro				0	0	0				0	0	0				0	0	0				0	0	0
aji_muroaji_zoku	0.666667	0.333333	0.444444	6	3	0	1	0.5	0.666667	6	3	0	0.666667	0.333333	0.444444	6	3	0	1	0.333333	0.5	6	2	0
saba_-	0.392157	0.246914	0.30303	81	23	28	0.4	0.320988	0.356164	81	28	37	0.54	0.333333	0.412214	81	28	22	0.433962	0.283951	0.343284	81	25	28
saba_masaba	0.784178	0.830081	0.806477	1230	1053	249	0.800154	0.846341	0.8226	1230	1074	227	0.811663	0.837398	0.82433	1230	1060	209	0.826406	0.82439	0.825397	1230	1036	191
saba_gomasaba	0.480198	0.587879	0.52861	330	218	186	0.493639	0.587879	0.536653	330	213	180	0.505236	0.584848	0.542135	330	210	172	0.494681	0.563636	0.526912	330	205	171
soudagatsuo_-	0.45098	0.479167	0.464646	48	27	24	0.462963	0.520833	0.490196	48	27	27	0.520833	0.520833	0.520833	48	26	22	0.595238	0.520833	0.555556	48	27	15
soudagatsuo_hirasouda	0.585366	0.692308	0.634361	104	77	46	0.564885	0.711538	0.629787	104	84	47	0.604839	0.721154	0.657895	104	80	44	0.643478	0.711538	0.675799	104	78	37
soudagatsuo_marusouda	0.813953	0.893617	0.851927	470	431	85	0.832347	0.897872	0.863869	470	435	72	0.82205	0.904255	0.861196	470	436	81	0.835317	0.895745	0.864476	470	427	77
iwashi_-	0.833333	0.833333	0.833333	6	5	1	0.714286	0.833333	0.769231	6	5	2	0.833333	0.833333	0.833333	6	5	1	0.571429	0.666667	0.615385	6	4	3
iwashi_katakuchiiwashi	0.833333	0.714286	0.769231	7	6	0	0.8	0.571429	0.666667	7	5	0	0.555556	0.714286	0.625	7	6	3	0.571429	0.571429	0.571429	7	5	2
iwashi_maiwashi	0.869565	0.952381	0.909091	21	21	2	1	0.904762	0.95	21	19	0	0.869565	0.952381	0.909091	21	20	3	0.952381	0.952381	0.952381	21	20	1
iwashi_urumeiwashi	0.903226	0.886076	0.894569	158	140	15	0.948052	0.924051	0.935897	158	146	8	0.935484	0.917722	0.926518	158	145	10	0.945578	0.879747	0.911475	158	141	6
iwashi_kataboshiiwashi				0	0	0				0	0	0				0	0	0				0	0	0
iwashi_hadakaiwashi_ka	0.875	0.7	0.777778	10	7	1	0.777778	0.7	0.736842	10	8	1	0.777778	0.7	0.736842	10	7	2	0.875	0.7	0.777778	10	7	1
buri_-	0.9	0.957447	0.927835	47	45	5	0.9	0.957447	0.927835	47	45	5	0.865385	0.957447	0.909091	47	45	7	0.918367	0.957447	0.9375	47	45	4
buri_kanpachi	0.5	1	0.666667	1	1	1	0.5	1	0.666667	1	1	1	0.5	1	0.666667	1	1	1	0.333333	1	0.5	1	1	2
isaki_seigyo	0.875	0.875	0.875	8	7	1	0.777778	0.875	0.823529	8	7	2	0.875	0.875	0.875	8	7	1	1	0.875	0.933333	8	7	0
isaki_yougyo	0.804878	0.835443	0.819876	79	70	12	0.844156	0.822785	0.833333	79	65	12	0.8	0.860759	0.829268	79	70	15	0.875	0.886076	0.880503	79	70	10
kamasu_-	0.571429	0.685714	0.623377	35	26	16	0.590909	0.742857	0.658228	35	27	17	0.714286	0.714286	0.714286	35	26	9	0.666667	0.685714	0.676056	35	27	9
kamasu_akakamasu	0.721649	0.686275	0.703518	102	73	24	0.686869	0.666667	0.676617	102	75	24	0.840909	0.72549	0.778947	102	76	12	0.778947	0.72549	0.751269	102	79	16
kamasu_yamatokamasu	0.843558	0.913621	0.877193	602	553	99	0.862866	0.930233	0.895284	602	565	84	0.872473	0.931894	0.901205	602	566	77	0.86646	0.92691	0.895666	602	561	83
kamasu_kuroshibikamasu	0.666667	0.5	0.571429	8	5	1	0.714286	0.625	0.666667	8	6	1	0.666667	0.5	0.571429	8	6	0	1	0.625	0.769231	8	5	0
fugu_-	1	1	1	1	1	0	1	1	1	1	1	0	1	1	1	1	1	0	0	0		1	1	0
fugu_shirosabafugu	0.904762	0.95	0.926829	20	19	2	1	1	1	20	20	0	0.904762	0.95	0.926829	20	19	2	0.947368	0.9	0.923077	20	18	1
tai_chidai	0.813953	0.972222	0.886076	36	35	8	0.833333	0.972222	0.897436	36	35	7	0.921053	0.972222	0.945946	36	35	3	0.853659	0.972222	0.909091	36	35	6
tai_hedai	1	0.666667	0.8	3	2	0	1	0.666667	0.8	3	2	0	1	0.666667	0.8	3	2	0	1	0.666667	0.8	3	2	0
tai_nenbutsudai	0.769231	0.909091	0.833333	11	10	3	0.833333	0.909091	0.869565	11	10	2	1	0.909091	0.952381	11	10	0	0.909091	0.909091	0.909091	11	10	1
tai_kagokakidai	1	1	1	4	4	0	1	0.75	0.857143	4	3	0	1	1	1	4	4	0	1	1	1	4	4	0
tai_kinchakudai				0	0	0				0	0	0				0	0	0				0	0	0
tai_hiuchidai_ka	1	1	1	1	1	0	1	1	1	1	1	0	1	1	1	1	1	0	1	1	1	1	1	0
tai_nizadai_ka		0		1	0	0		0		1	0	0	1	1	1	1	1	0	1	1	1	1	1	0
tai_meichidai	1	1	1	1	1	0	1	1	1	1	1	0	1	1	1	1	1	0	1	1	1	1	1	0
hamo_-	0.611111	0.647059	0.628571	17	12	6	0.764706	0.764706	0.764706	17	13	4	0.541667	0.764706	0.634146	17	14	10	0.583333	0.823529	0.682927	17	15	9
mutsu_-	0.888889	0.888889	0.888889	9	8	1	0.8	0.888889	0.842105	9	8	2	0.888889	0.888889	0.888889	9	8	1	1	0.888889	0.941176	9	8	0
mutsu_kuromutsu				0	0	0				0	0	0				0	0	0				0	0	0
mutsu_baramutsu				0	0	0	0			0	0	1				0	0	0				0	0	0
kaiwari_-	0.9	0.9	0.9	10	9	1	0.9	0.9	0.9	10	9	1	0.818182	0.9	0.857143	10	9	2	0.818182	0.9	0.857143	10	9	2
kochi_matsubagochi_zoku				0	0	0				0	0	0				0	0	0				0	0	0
kochi_inegochi				0	0	0				0	0	0				0	0	0				0	0	0
ika_-	1	0.333333	0.5	3	1	0	1	0.333333	0.5	3	1	0	1	0.333333	0.5	3	1	0	1	0.333333	0.5	3	1	0
ika_surumeika	0.714286	0.740741	0.727273	27	20	8	0.916667	0.814815	0.862745	27	22	2	0.84	0.777778	0.807692	27	21	4	0.92	0.851852	0.884615	27	23	2
ika_yariika				0	0	0				0	0	0				0	0	0				0	0	0
ika_aoriika	0.857143	1	0.923077	6	6	1	0.714286	0.833333	0.769231	6	6	1	0.714286	0.833333	0.769231	6	5	2	1	1	1	6	6	0
ika_kensakiika	0.6	0.6	0.6	5	3	2	0.75	0.6	0.666667	5	3	1	0.5	0.6	0.545455	5	3	3	0.5	0.6	0.545455	5	3	3
ika_kouika_zoku		0		1	0	0		0		1	0	0		0		1	0	0		0		1	0	0
ika_sujiika	1	0.5	0.666667	2	1	0	1	0.5	0.666667	2	1	0	1	0.5	0.666667	2	1	0	1	0.5	0.666667	2	1	0
ika_akaika				0	0	0				0	0	0				0	0	0				0	0	0
shiira_-	1	0.333333	0.5	3	1	0	0.5	0.666667	0.571429	3	2	2	1	0.333333	0.5	3	1	0	0.333333	0.333333	0.333333	3	2	1
takabe_-	1	1	1	1	1	0	1	1	1	1	1	0	0	0		1	1	0		0		1	0	0
kawahagi_-	0.6	1	0.75	3	3	2	0.5	0.666667	0.571429	3	2	2	0.666667	0.666667	0.666667	3	2	1	1	1	1	3	3	0
tachiuo_-				0	0	0				0	0	0				0	0	0				0	0	0
eso_-				0	0	0				0	0	0				0	0	0				0	0	0
eso_maeso	1	0.6	0.75	5	3	0	1	0.6	0.75	5	3	0	1	0.6	0.75	5	3	0	0.75	0.6	0.666667	5	3	1
tobiuo_-	1	1	1	4	4	0	0.75	0.75	0.75	4	3	1	1	1	1	4	4	0	0.8	1	0.888889	4	4	1
konoshiro_-	1	1	1	6	6	0	1	1	1	6	6	0	1	1	1	6	6	0	1	1	1	6	6	0
karei__ura				0	0	0				0	0	0				0	0	0				0	0	0
karei_mushigarei_omote				0	0	0				0	0	0				0	0	0				0	0	0
himeji_-	1	1	1	1	1	0	1	1	1	1	1	0	1	1	1	1	1	0	1	1	1	1	1	0
other_-	0.414286	0.197279	0.267281	147	32	38	0.415584	0.217687	0.285714	147	37	40	0.397059	0.183673	0.251163	147	31	37	0.52381	0.22449	0.314286	147	34	29
houbo_-	0.5	0.166667	0.25	6	1	1	0.5	0.166667	0.25	6	1	1	1	0.5	0.666667	6	3	0	1	0.5	0.666667	6	3	0
utsubo_amiutsubo	1	1	1	2	2	0	1	1	1	2	2	0	1	1	1	2	2	0	1	1	1	2	2	0
kasago_minokasago	1	1	1	1	1	0	1	1	1	1	1	0	1	1	1	1	1	0	1	1	1	1	1	0
kinmedai_hashikinme				0	0	0				0	0	0				0	0	0				0	0	0
kintokidai_minamikintoki				0	0	0				0	0	0				0	0	0				0	0	0
sumikuiuo_-	0.666667	0.666667	0.666667	6	4	2	0.8	0.666667	0.727273	6	4	1	1	0.666667	0.8	6	4	0	1	0.666667	0.8	6	4	0
datsu_okizayori	1	1	1	1	1	0	1	1	1	1	1	0	1	1	1	1	1	0	1	1	1	1	1	0
ei_akaei				0	0	0				0	0	0				0	0	0				0	0	0
maguro_kuromaguro	1	1	1	1	1	0	1	1	1	1	1	0	1	1	1	1	1	0	1	1	1	1	1	0
aigo_-	1	1	1	3	3	0	1	1	1	3	3	0	1	1	1	3	3	0	1	1	1	3	3	0
gonzui_-	1	0.6	0.75	5	3	0	1	0.6	0.75	5	3	0	1	0.6	0.75	5	3	0	1	0.6	0.75	5	3	0
takasago_-		0		1	0	0		0		1	0	0		0		1	0	0		0		1	0	0
mebaru_-				0	0	0				0	0	0				0	0	0				0	0	0
hachi_-				0	0	0				0	0	0				0	0	0				0	0	0
chibiki_hachibiki_ka				0	0	0				0	0	0				0	0	0				0	0	0
chibiki_ookuchiishichibiki				0	0	0				0	0	0				0	0	0				0	0	0
chibiki_hachibiki				0	0	0				0	0	0				0	0	0				0	0	0
hiiragi_-				0	0	0				0	0	0				0	0	0				0	0	0
hiiragi_okihiiragi	1	0.933333	0.965517	15	14	0	1	0.866667	0.928571	15	13	0	1	1	1	15	15	0	1	1	1	15	15	0
Macroaverage	0.811036	0.729903	0.785927				0.813558	0.729926	0.789827				0.833358	0.733401	0.798816				0.823893	0.722429	0.801212
